# Let’s Tweap again: Economic and SNP retrieval optimisation for target enrichment of ancient DNA

**DOI:** 10.64898/2026.01.15.699081

**Authors:** Tina Saupe, Mariam Omar Gómez, E-Jean Tan, Helja Kabral, Christiana L. Scheib, Carolina Bernhardsson, Mattias Jakobsson

## Abstract

Advancements in ancient DNA (aDNA) research have enabled the recovery of individual human genomes through target enrichment approaches. Despite the decreasing cost of next-generation sequencing, enrichment methods targeting single-nucleotide polymorphisms (SNPs) compiled in RNA/DNA hybrid panels remain costly and require further authentic optimisations.

Here, we present the Tweap (<u>Tw</u>ist ch<u>eap</u>) protocol as a cost-effective alternative to the commercialised Twist protocol for target enrichment via in-solution hybridisation of ancient human DNA by replacing the streptavidin-coated superparamagnetic beads for binding the hybridised targeted DNA. We evaluated the protocol on 14 double-stranded DNA libraries from ancient human individuals originating from a hot and humid climate zone known to accelerate DNA degradation. The selected individuals reflected similar preservation levels and a broad range of endogenous human DNA content (0.79 – 41.69 %).

We optimised and simplified both the Twist and Tweap protocols for target enrichment, particularly for libraries with ultra-low library complexity, making it reproducible in any life sciences laboratory. The modified Tweap protocol not only reduced overall reagent costs and consumption, contributing to more climate-conscious research, but also recovered up to 7% more unique SNPs when applying multi-pooling of libraries from the same individual.

Our findings demonstrate that the Tweap protocol is a viable, efficient, and scalable alternative for SNP capture in ancient DNA (aDNA) studies, supporting broader accessibility and sustainability in ancient DNA research.
