## Supplemental Data SD1 for "Let’s Tweap again: Economic and SNP retrieval optimisation for target enrichment of ancient DNA"

### Sheet: A
(A) Sample and Extraction information.
SampleID	Sample Type	Anatomical Element	Sample Strategy	Predigestion step?	Lysis duration [Total]	Sampled by	Extracted by	Procession location
sample 1	bone	petrous bone	bone powder	Yes	2 days, 0:00:00	Christiana L. Scheib	Andrea Soler i Núñez	aDNA laboratory, Institute of Genomics, University of Tartu (Estonia), aDNA facility unit, Department of Organismal Biology, Evolutionary Biology Centre, Uppsala University (Sweden)
sample 2	bone	petrous bone	core sample	No	3 days, 0:00:00	Helja Kabral	Helja Kabral	aDNA laboratory, Institute of Genomics, University of Tartu (Estonia)
sample 3	bone	petrous bone	core sample	No	3 days, 0:00:00	Helja Kabral	Helja Kabral	aDNA laboratory, Institute of Genomics, University of Tartu (Estonia)
sample 4	bone	petrous bone	core sample	No	3 days, 0:00:00	Helja Kabral	Helja Kabral	aDNA laboratory, Institute of Genomics, University of Tartu (Estonia)
sample 5	bone	petrous bone	core sample	No	3 days, 0:00:00	Helja Kabral	Helja Kabral	aDNA laboratory, Institute of Genomics, University of Tartu (Estonia)
sample 6	bone	petrous bone	core sample	No	3 days, 0:00:00	Helja Kabral	Helja Kabral	aDNA laboratory, Institute of Genomics, University of Tartu (Estonia)
sample 7	bone	petrous bone	core sample	No	3 days, 0:00:00	Helja Kabral	Helja Kabral	aDNA laboratory, Institute of Genomics, University of Tartu (Estonia)
sample 8	tooth	tooth	dentin powder	Yes	1 day, 0:00:00	Helja Kabral	Helja Kabral	aDNA laboratory, Institute of Genomics, University of Tartu (Estonia)
sample 9	tooth	tooth	root	No	3 days, 0:00:00	Helja Kabral	Helja Kabral	aDNA laboratory, Institute of Genomics, University of Tartu (Estonia)
sample 10	tooth	tooth	root	No	3 days, 0:00:00	Helja Kabral	Helja Kabral	aDNA laboratory, Institute of Genomics, University of Tartu (Estonia)
sample 11	tooth	tooth	root	No	3 days, 0:00:00	Helja Kabral	Helja Kabral	aDNA laboratory, Institute of Genomics, University of Tartu (Estonia)
sample 12	bone	petrous bone	core sample	No	3 days, 0:00:00	Helja Kabral	Helja Kabral	aDNA laboratory, Institute of Genomics, University of Tartu (Estonia)
sample 13	bone	petrous bone	bone powder	Yes	1 day, 0:00:00	Christiana L. Scheib	Christiana L. Scheib	aDNA laboratory, Institute of Genomics, University of Tartu (Estonia)
sample 14	bone	petrous bone	bone powder	Yes	1 day, 0:00:00	Christiana L. Scheib	Christiana L. Scheib	aDNA laboratory, Institute of Genomics, University of Tartu (Estonia)

### Sheet: B
(B) Preparation of Libraries and for Target enrichment.
										DNA concentration [ng/µl]
SampleID	Input [µl]	Library Protocol	Library Information	PCR cycles	Indexing Type	Purification Protocol	volume EB buffer for elution [µl]	DNA concentration [ng/µl]	Fragment analysis - average size [bp]	Reamplification 1	Reamplification 2	Reamplification 3	Reamplification Pool	library preparation processed by	target enrichment. preparation processed by	Procession location
sample 1-l2p1	20	modified Meyer & Kirchner et al. 2010	Blunt-end repaired Heat, double-stranded	20	dual-index	AMPure XP Bead-Based Reagent	37	14	215	34.1	26.8	24.8	R1+R2+R3	Andrea Soler i Núñez	Tina Saupe	aDNA facility unit, Department of Organismal Biology, Evolutionary Biology Centre, Uppsala University (Sweden)
sample 1-l2p2	20	modified Meyer & Kirchner et al. 2010	Blunt-end repaired Heat, double-stranded	20	dual-index	AMPure XP Bead-Based Reagent	37	15.9	189	39.2	40.6	41.9	R1+R2+R3	Mariam Omar Gómez	Mariam Omar Gómez	aDNA facility unit, Department of Organismal Biology, Evolutionary Biology Centre, Uppsala University (Sweden)
sample 1-l1p2	20	modified Meyer & Kirchner et al. 2010	Blunt-end repaired Heat, double-stranded	20	dual-index	AMPure XP Bead-Based Reagent	37	10.9	189	30.7	28	27.2	R1+R2+R3	Mariam Omar Gómez	Mariam Omar Gómez	aDNA facility unit, Department of Organismal Biology, Evolutionary Biology Centre, Uppsala University (Sweden)
sample 1-l2p2	20	modified Meyer & Kirchner et al. 2010	Blunt-end repaired Heat, double-stranded	20	dual-index	AMPure XP Bead-Based Reagent	37	6.89	190	15.4	28.2	13.7	R1+R2+R3	Mariam Omar Gómez	Mariam Omar Gómez	aDNA facility unit, Department of Organismal Biology, Evolutionary Biology Centre, Uppsala University (Sweden)
sample 2	20	modified Meyer & Kirchner et al. 2010	Blunt-end repaired Heat, double-stranded	11	dual-index	MinElute PCR Purification	37	5.58	228	43.3	32.4	19.5	R1+R2+R3	Tina Saupe	Tina Saupe	aDNA facility unit, Department of Organismal Biology, Evolutionary Biology Centre, Uppsala University (Sweden)
sample 3	20	modified Meyer & Kirchner et al. 2010	Blunt-end repaired Heat, double-stranded	11	dual-index	MinElute PCR Purification	37	7.25	223	47.7	27.6	20.4	R1+R2+R3	Tina Saupe	Tina Saupe	aDNA facility unit, Department of Organismal Biology, Evolutionary Biology Centre, Uppsala University (Sweden)
sample 4	20	modified Meyer & Kirchner et al. 2010	Blunt-end repaired Heat, double-stranded	15	dual-index	MinElute PCR Purification	37	9.81	190	37.6	29.2	33.2	R1+R2+R3	Tina Saupe	Tina Saupe	aDNA facility unit, Department of Organismal Biology, Evolutionary Biology Centre, Uppsala University (Sweden)
sample 5	20	modified Meyer & Kirchner et al. 2010	Blunt-end repaired Heat, double-stranded	13	dual-index	MinElute PCR Purification	37	8.72	233	24.2	21.4	N/A	R1+R2	Tina Saupe	Tina Saupe	aDNA facility unit, Department of Organismal Biology, Evolutionary Biology Centre, Uppsala University (Sweden)
sample 6	20	modified Meyer & Kirchner et al. 2010	Blunt-end repaired Heat, double-stranded	13	dual-index	MinElute PCR Purification	37	13.65	222	75.1	60.1	N/A	R1+R2	Tina Saupe	Tina Saupe	aDNA facility unit, Department of Organismal Biology, Evolutionary Biology Centre, Uppsala University (Sweden)
sample 7	20	modified Meyer & Kirchner et al. 2010	Blunt-end repaired Heat, double-stranded	12	dual-index	MinElute PCR Purification	37	4.12	192	26.6	26.6	N/A	R1+R2	Tina Saupe	Tina Saupe	aDNA facility unit, Department of Organismal Biology, Evolutionary Biology Centre, Uppsala University (Sweden)
sample 8	20	modified Meyer & Kirchner et al. 2010	Blunt-end repaired Heat, double-stranded	15	dual-index	MinElute PCR Purification	37	16.5	189	46.6	46.2	37	R1+R2+R3	Tina Saupe	Tina Saupe	aDNA facility unit, Department of Organismal Biology, Evolutionary Biology Centre, Uppsala University (Sweden)
sample 9	20	modified Meyer & Kirchner et al. 2010	Blunt-end repaired Heat, double-stranded	14	dual-index	MinElute PCR Purification	37	13	204	35.5	29.5	N/A	R1+R2	Tina Saupe	Tina Saupe	aDNA facility unit, Department of Organismal Biology, Evolutionary Biology Centre, Uppsala University (Sweden)
sample 10	20	modified Meyer & Kirchner et al. 2010	Blunt-end repaired Heat, double-stranded	16	dual-index	MinElute PCR Purification	37	10.95	N/A	15.7	13.8	N/A	R1+R2	Tina Saupe	Tina Saupe	aDNA facility unit, Department of Organismal Biology, Evolutionary Biology Centre, Uppsala University (Sweden)
sample 11-l1p1	20	modified Meyer & Kirchner et al. 2010	Blunt-end repaired Heat, double-stranded	20	dual-index	AMPure XP Bead-Based Reagent	37	4.36	194	15.7	13.8	N/A	R1+R2	Tina Saupe	Tina Saupe	aDNA facility unit, Department of Organismal Biology, Evolutionary Biology Centre, Uppsala University (Sweden)
sample 11-l1p2	20	modified Meyer & Kirchner et al. 2010	Blunt-end repaired Heat, double-stranded	20	dual-index	AMPure XP Bead-Based Reagent	37	5.88	191	17	18.8	22.1	R1+R2+R3	Mariam Omar Gómez	Mariam Omar Gómez	aDNA facility unit, Department of Organismal Biology, Evolutionary Biology Centre, Uppsala University (Sweden)
sample 11-l2p1	20	modified Meyer & Kirchner et al. 2010	Blunt-end repaired Heat, double-stranded	20	dual-index	AMPure XP Bead-Based Reagent	37	3.18	181	15.1	8.8	N/A	R1+R2	Mariam Omar Gómez	Mariam Omar Gómez	aDNA facility unit, Department of Organismal Biology, Evolutionary Biology Centre, Uppsala University (Sweden)
sample 11-l2p2	20	modified Meyer & Kirchner et al. 2010	Blunt-end repaired Heat, double-stranded	20	dual-index	AMPure XP Bead-Based Reagent	37	2.45	198	28.2	10.55	15.95	R1+R2+R3	Mariam Omar Gómez	Mariam Omar Gómez	aDNA facility unit, Department of Organismal Biology, Evolutionary Biology Centre, Uppsala University (Sweden)
sample 12	20	modified Meyer & Kirchner et al. 2010	Blunt-end repaired Heat, double-stranded	20	dual-index	AMPure XP Bead-Based Reagent	37	9.16	202	25.8	22.6	N/A	R1+R2	Andrea Soler i Núñez	Tina Saupe	aDNA facility unit, Department of Organismal Biology, Evolutionary Biology Centre, Uppsala University (Sweden)
sample 13	20	modified Meyer & Kirchner et al. 2010	Blunt-end repaired Heat, double-stranded	19	dual-index	AMPure XP Bead-Based Reagent	37	36.6	211	36	N/A	N/A	N/A	Tina Saupe	Tina Saupe	aDNA facility unit, Department of Organismal Biology, Evolutionary Biology Centre, Uppsala University (Sweden)
sample 14-l1p1	20	modified Meyer & Kirchner et al. 2010	Blunt-end repaired Heat, double-stranded	16	dual-index	MinElute PCR Purification	37	6.93	200	14.7	22.6	12.45	R1+R2+R3	Tina Saupe	Tina Saupe	aDNA facility unit, Department of Organismal Biology, Evolutionary Biology Centre, Uppsala University (Sweden)
sample 14-l1p2	20	modified Meyer & Kirchner et al. 2010	Blunt-end repaired Heat, double-stranded	16	dual-index	MinElute PCR Purification	37	8.63	213	61.2	20.1	N/A	R1+R2	Tina Saupe	Tina Saupe	aDNA facility unit, Department of Organismal Biology, Evolutionary Biology Centre, Uppsala University (Sweden)
sample 14-l2p1	20	modified Meyer & Kirchner et al. 2010	Blunt-end repaired Heat, double-stranded	17	dual-index	AMPure XP Bead-Based Reagent	37	22.4	194	35.4	39.3	N/A	R1+R2	Tina Saupe	Tina Saupe	aDNA facility unit, Department of Organismal Biology, Evolutionary Biology Centre, Uppsala University (Sweden)
sample 14-l2p2	20	modified Meyer & Kirchner et al. 2010	Blunt-end repaired Heat, double-stranded	17	dual-index	AMPure XP Bead-Based Reagent	37	22.5	211	53.4	31.6	N/A	R1+R2	Tina Saupe	Tina Saupe	aDNA facility unit, Department of Organismal Biology, Evolutionary Biology Centre, Uppsala University (Sweden)

### Sheet: C
(C) Target enrichment information.
sampleID	Library protocol	Plexing type	DNA concentration [ng/µl]	Input minimum 250 ng [µl]	Input maximum 1000 ng [µl]	Input [µl]	Target amount [ng]	volume of 'Ancient Human DNA' panel [µl]	volume of 'mitochondrial' panel [µl]	Hybridisation time [h]	Hybridisation temperature [°C]	Streptavidin Binding Beads [µl]	Input PCR [µl]	PCR cycles	volume EB buffer for elution [µl]	DNA concentration [ng/µl]	Processed by	Procession location
sample1	Twist Target Enrichment Standard Hybridization v1 Protocol	multi	20.5	12.1951	48.7805	33	676.5	1	0.5	16	62	300	22.5	15	40	20.6	Tina Saupe	aDNA facility unit, Department of Organismal Biology, Evolutionary Biology Centre, Uppsala University (Sweden)
sample1	Tweap Target Enrichment Hybridisation v1 Protocol	multi	22.8	10.9649	43.8596	33	752.4	1	0.5	16	62	300	22.5	15	35	6.28	Mariam Omar Gómez	aDNA facility unit, Department of Organismal Biology, Evolutionary Biology Centre, Uppsala University (Sweden)
sample10	Tweap Target Enrichment Hybridisation v1 Protocol	single	19.5	12.8205	51.2821	26	507	1	0.167	16	62	100	22.5	23	35	55.4	Mariam Omar Gómez	aDNA facility unit, Department of Organismal Biology, Evolutionary Biology Centre, Uppsala University (Sweden)
sample10	Twist Target Enrichment Standard Hybridization v1 Protocol	single	23.4	10.6838	42.735	25	585	1	0.167	16	62	100	22.5	23	35	19.3	Tina Saupe	aDNA facility unit, Department of Organismal Biology, Evolutionary Biology Centre, Uppsala University (Sweden)
sample11	Twist Target Enrichment Standard Hybridization v1 Protocol	multi	12.8	19.5312	78.125	40	512	1	0.5	16	62	300	22.5	15	40	25.2	Tina Saupe	aDNA facility unit, Department of Organismal Biology, Evolutionary Biology Centre, Uppsala University (Sweden)
sample11	Tweap Target Enrichment Hybridisation v1 Protocol	multi	13.5	18.5185	74.0741	44	594	1	0.5	16	62	300	22.5	15	35	3.14	Tina Saupe	aDNA facility unit, Department of Organismal Biology, Evolutionary Biology Centre, Uppsala University (Sweden)
sample12	Twist Target Enrichment Standard Hybridization v1 Protocol	single	24.2	10.3306	41.3223	30	726	1	0.5	16	62	300	22.5	15	40	18.5	Mariam Omar Gómez	aDNA facility unit, Department of Organismal Biology, Evolutionary Biology Centre, Uppsala University (Sweden)
sample12	Tweap Target Enrichment Hybridisation v1 Protocol	single	26.4	9.4697	37.8788	30	792	1	0.5	16	62	300	22.5	15	35	3.16	Mariam Omar Gómez	aDNA facility unit, Department of Organismal Biology, Evolutionary Biology Centre, Uppsala University (Sweden)
sample13	Twist Target Enrichment Standard Hybridization v1 Protocol	single	15.55	16.0772	64.3087	25	388.75	1	0.5	16	62	300	22.5	15	40	6.16	Mariam Omar Gómez	aDNA facility unit, Department of Organismal Biology, Evolutionary Biology Centre, Uppsala University (Sweden)
sample13	Tweap Target Enrichment Hybridisation v1 Protocol	single	15.55	16.0772	64.3087	25	388.75	1	0.5	16	62	300	22.5	15	40	4.42	Tina Saupe	aDNA facility unit, Department of Organismal Biology, Evolutionary Biology Centre, Uppsala University (Sweden)
sample14	Tweap Target Enrichment Hybridisation v1 Protocol	multi	16.1	15.528	62.1118	50	805	1	0.167	16	62	300	22.5	23	35	25.2	Tina Saupe	aDNA facility unit, Department of Organismal Biology, Evolutionary Biology Centre, Uppsala University (Sweden)
sample14	Twist Target Enrichment Standard Hybridization v1 Protocol	multi	19.6	12.7551	51.0204	50	980	1	0.167	16	62	300	22.5	23	35	29.4	Tina Saupe	aDNA facility unit, Department of Organismal Biology, Evolutionary Biology Centre, Uppsala University (Sweden)
sample2	Tweap Target Enrichment Hybridisation v1 Protocol	single	24.8	10.0806	40.3226	20	496	1	0.167	16	62	300	22.5	23	35	23.2	Tina Saupe	aDNA facility unit, Department of Organismal Biology, Evolutionary Biology Centre, Uppsala University (Sweden)
sample2	Twist Target Enrichment Standard Hybridization v1 Protocol	single	26.6	9.3985	37.594	25	665	1	0.167	16	62	300	22.5	23	35	29.4	Tina Saupe	aDNA facility unit, Department of Organismal Biology, Evolutionary Biology Centre, Uppsala University (Sweden)
sample3	Tweap Target Enrichment Hybridisation v1 Protocol	single	19.4	12.8866	51.5464	20	388	1	0.167	16	62	300	22.5	23	35	9.3	Tina Saupe	aDNA facility unit, Department of Organismal Biology, Evolutionary Biology Centre, Uppsala University (Sweden)
sample3	Twist Target Enrichment Standard Hybridization v1 Protocol	single	23.2	10.7759	43.1034	25	580	1	0.167	16	62	300	22.5	23	35	34.5	Tina Saupe	aDNA facility unit, Department of Organismal Biology, Evolutionary Biology Centre, Uppsala University (Sweden)
sample4	Twist Target Enrichment Standard Hybridization v1 Protocol	single	34.2	7.30994	29.2398	25	855	1	0.167	16	62	100	22.5	10	35	2.16	Tina Saupe	aDNA facility unit, Department of Organismal Biology, Evolutionary Biology Centre, Uppsala University (Sweden)
sample4	Tweap Target Enrichment Hybridisation v1 Protocol	single	34.2	7.30994	29.2398	25	855	1	0.167	16	62	100	22.5	10	35	0.691	Mariam Omar Gómez	aDNA facility unit, Department of Organismal Biology, Evolutionary Biology Centre, Uppsala University (Sweden)
sample5	Tweap Target Enrichment Hybridisation v1 Protocol	single	22.8	10.9649	43.8596	20	456	1	0.5	16	62	300	22.5	15	35	5.22	Tina Saupe	aDNA facility unit, Department of Organismal Biology, Evolutionary Biology Centre, Uppsala University (Sweden)
sample5	Twist Target Enrichment Standard Hybridization v1 Protocol	single	22.8	10.9649	43.8596	35	798	1	0.5	16	62	300	22.5	15	40	26	Tina Saupe	aDNA facility unit, Department of Organismal Biology, Evolutionary Biology Centre, Uppsala University (Sweden)
sample6	Twist Target Enrichment Standard Hybridization v1 Protocol	single	62.6	3.99361	15.9744	15	939	1	0.167	16	62	100	22.5	23	35	45.8	Tina Saupe	aDNA facility unit, Department of Organismal Biology, Evolutionary Biology Centre, Uppsala University (Sweden)
sample6	Tweap Target Enrichment Hybridisation v1 Protocol	single	62.6	48.8281	195.312	15	939	1	0.167	16	62	100	22.5	23	35	11.1	Mariam Omar Gómez	aDNA facility unit, Department of Organismal Biology, Evolutionary Biology Centre, Uppsala University (Sweden)
sample7	Tweap Target Enrichment Hybridisation v1 Protocol	single	25.2	9.92063	39.6825	14	352.8	1	0.167	16	62	300	22.5	23	35	17	Tina Saupe	aDNA facility unit, Department of Organismal Biology, Evolutionary Biology Centre, Uppsala University (Sweden)
sample7	Twist Target Enrichment Standard Hybridization v1 Protocol	single	25.8	9.68992	38.7597	14	361.2	1	0.167	16	62	300	22.5	23	35	51.6	Tina Saupe	aDNA facility unit, Department of Organismal Biology, Evolutionary Biology Centre, Uppsala University (Sweden)
sample8	Twist Target Enrichment Standard Hybridization v1 Protocol	single	43.2	5.78704	23.1481	20	864	1	0.167	16	62	300	22.5	10	35	1.78	Tina Saupe	aDNA facility unit, Department of Organismal Biology, Evolutionary Biology Centre, Uppsala University (Sweden)
sample8	Tweap Target Enrichment Hybridisation v1 Protocol	single	43.2	5.78704	23.1481	20	864	1	0.167	16	62	300	22.5	10	35	0.556	Mariam Omar Gómez	aDNA facility unit, Department of Organismal Biology, Evolutionary Biology Centre, Uppsala University (Sweden)
sample9	Twist Target Enrichment Standard Hybridization v1 Protocol	single	30.6	8.16993	32.6797	30	918	1	0.5	16	62	300	22.5	15	40	26.4	Tina Saupe	aDNA facility unit, Department of Organismal Biology, Evolutionary Biology Centre, Uppsala University (Sweden)
sample9	Tweap Target Enrichment Hybridisation v1 Protocol	single	30.6	8.16993	32.6797	30	918	1	0.5	16	62	300	22.5	15	40	6.48	Tina Saupe	aDNA facility unit, Department of Organismal Biology, Evolutionary Biology Centre, Uppsala University (Sweden)

### Sheet: D
(A) Sequencing Information.
														Sequencing proporation - Qualimap [%]
Sample ID	Pooling Type	Sequencing strategy	reads after trimming + merged	reads mapping HG19 (including PCR duplicates, short reads >15 bp)	human proportion [%]	duplicates/short reads	unique DNA reads (>35 bp, 90% consensus, >30 mq)	duplicate rate [%]	too short [%]	library complexity [%]	average read length	%GC content	mean of coverage (Twist Ancient Human DNA panel) [X]	>1X	>2X	>5X	>10X	>15X	mtDNA depth of coverage [X]	unique mtDNA reads	mtDNA/nuclearDNA ratio	mtDNA authenticity [%]	mtDNA authenticity	Average C > T misincorporation in 1st 5 bp (5'-end)	Average A > G misincorporation in 1st 5 bp (3'-end)
Sample 8	N/A	Shotgun	19118644	150315	0.786222	133101	17214	27.1899	48.9659	0.0900378	99	45.5	0.0006	0.06	0	0	0	0	0.0920394	16	0.000929476	7.24074	0.927593	0.01578	0.01606
Sample 1-l2p1	Multi	Tweap	24182578	771656	3.19096	726076	45580	91.731	4.14814	0.188483	122.673	44.74	0.002	0.18	0.01	0	0	0	0.1427	29	0.000636244	5.06236	0.949376	0.0221145	0.0166667
Sample 1-l2p1	Multi	Twist	20483464	986681	4.81696	976549	70105	92.9093	3.11164	0.347925	127.705	44.12	0.0025	0.2	0.03	0	0	0	0.0205	39	0.000556308	N/A	N/A	0.0241014	0.0184211
Sample 1-l2p2	Multi	Tweap	23095926	772163	3.34329	726279	45884	91.5176	4.2131	0.198667	122.65	42.87	0.0019	0.17	0.01	0	0	0	0.263	43	0.000937146	3.11601	0.96884	0.0211397	0.0160509
Sample 1-l2p2	Multi	Twist	19298938	1046654	5.42338	884792	50695	94.0966	2.44433	0.363258	129.893	42.89	0.0025	0.2	0.04	0	0	0	0.0303	50	0.000986291	3.81582	0.961842	0.0241257	0.0163863
Sample 1-l3p1	Multi	Tweap	22314000	580519	2.60159	545986	34533	94.2325	2.59709	0.154759	121.209	44.61	0.001	0.09	0.01	0	0	0	0.0561	20	0.000579156	N/A	N/A	0.0365796	0.015896
Sample 1-l3p1	Multi	Twist	22371169	935487	4.18166	544339	40188	96.2495	1.47207	0.226609	127.744	45.04	0.0014	0.1	0.02	0	0	0	0.0622	22	0.000547427	N/A	N/A	0.0296703	0.0154072
Sample 1-l3p2	Multi	Tweap	14498020	313190	2.16023	288862	24328	92.3673	2.93172	0.167802	122.499	42.68	0.0009	0.08	0.01	0	0	0	0.078	15	0.000616573	5.08302	0.94917	0.0243013	0.02237
Sample 1-l3p2	Multi	Twist	15160329	584527	3.85564	8017567	25238986	95.3099	1.49853	0.265087	127.737	42.62	0.0012	0.1	0.02	0	0	0	0.136	22	8.71667e-07	5.08761	0.949124	0.0236486	0.0202184
Sample 1-M	Final	Twist	109135533	3035181	2.78111	2802926	232255	94.64	2.13	0.212813	128.404	43.59	0.0077	0.51	0.16	0.01	0	0	0.8571	133	0.000572646	2.53962	0.974604	0.0254	0.0176
Sample 1-M	Final	Tweap	77313900	3553349	4.596	3403024	150325	92.46	3.47	0.194435	122.344	43.74	0.0058	0.47	0.08	0	0	0	0.6608	107	0.000711791	2.33381	0.976662	0.026	0.0177
Sample 4	N/A	Shotgun	18611674	187306	1.00639	107427	79879	28.0085	22.6301	0.429188	52	42.14	0.0009	0.09	0	0	0	0	0.0588448	31	0.000388087	10.373	0.89627	0.50814	0.51246
Sample 10	Single	Tweap	130298383	54289722	41.6657	32638689	21651033	65.4401	0.591324	16.6165	70	41.03	1.0824	64.34	29.26	0.81	0.01	0	44.7	17099	0.000789754	0.56329	0.994367	0.331336	0.329824
Sample 10	Single	Twist	74396572	39357289	52.902	6574323	338842	74.5816	0.262135	17.1645	72	41.3	1.0707	63.9	28.86	0.8	0.01	0	39.74	14522	0.0428577	0.67299	0.99327	0.334301	0.332834
Sample 1	N/A	Shotgun	39543029	910843	2.30342	871776	39067	48.561	41.7084	0.0987962	105.724	45.42	0.0012	0.12	0	0	0	0	0.104231	24	0.000614329	3.80635	0.961936	0.02475	0.01979
Sample 11-l1p1	Multi	Tweap	17723407	3716983	20.9722	3542288	174695	96.6244	0.167679	0.985674	117.514	45.76	0.0096	0.83	0.08	0	0	0	0.168	30	0.000171728	3.8051	0.961949	0.0223819	0.0179963
Sample 11-l1p1	Multi	Twist	16996829	6913165	40.6733	9344637	392740	97.108	0.137714	1.99356	123.31	45.73	0.0129	1	0.18	0.01	0	0	0.247	41	0.000104395	3.84314	0.961569	0.0244722	0.0193811
Sample 11-l1p2	Multi	Tweap	22736947	5521394	24.2838	5338003	183391	97.7062	0.0491004	0.806577	124.549	45.14	0.0118	0.99	0.12	0.01	0	0	0.1729	37	0.000201755	5.66624	0.943338	0.0251111	0.0217609
Sample 11-l1p2	Multi	Twist	22752115	9737377	42.7977	7042001	188703	97.5809	0.095888	1.72617	125.32	44.82	0.016	1.19	0.25	0.01	0	0	0.255	55	0.000291463	5.27644	0.947236	0.0247863	0.0205721
Sample 11-l2p1	Multi	Tweap	14922262	3465515	23.2238	3373242	92273	98.1073	0.0157816	0.618358	130.683	44.72	0.0059	0.49	0.06	0	0	0	0.189	29	0.000314285	4.89217	0.951078	0.0267042	0.018762
Sample 11-l2p1	Multi	Twist	17695920	7230704	40.8609	5700951	178809	98.4632	0.0270239	1.06636	132.126	44.8	0.0081	0.57	0.14	0.01	0	0	0.203	34	0.000190147	4.88331	0.951167	0.0277734	0.0176123
Sample 11-l2p2	Multi	Tweap	14329284	2952918	20.6076	2864498	88420	97.8059	0.0238333	0.617058	129.428	45.13	0.0058	0.048	0.06	0	0	0	0.094	17	0.000192264	15.2644	0.847356	0.0248722	0.0211297
Sample 11-l2p2	Multi	Twist	14847054	5879760	39.6022	19751148	707631	98.1207	0.0340337	1.20434	131.836	44.93	0.0079	0.57	0.13	0.01	0	0	0.148	27	3.81555e-05	8.21923	0.917808	0.0264715	0.0194789
Sample 11-M	Final	Tweap	125006989	38504651	30.802	37965872	538779	97.56	0.06	0.430999	124.285	45.24	0.033	2.55	0.5	0.02	0	0	0.8021	113	0.000209733	3.84442	0.961556	0.0248	0.0199
Sample 11-M	Final	Twist	127674534	42464898	33.2603	41365804	1099094	97.82	0.07	0.860856	127.076	45.11	0.0448	2.82	1.02	0.06	0	0	1.1119	157	0.000142845	3.67329	0.963267	0.0259	0.0193
Sample 14	N/A	Shotgun	19145373	521456	2.72367	317759	203697	33.9707	15.8041	1.06395	88	42.64	0.0054	0.53	0	0	0	0	0.254753	52	0.000255281	6.26248	0.937375	0.13664	0.13182
Sample 12	Single	Tweap	94710150	15066541	15.9081	14615058	451483	98.3134	0.0807465	0.4767	112.784	43.02	0.0184	1.49	0.21	0.01	0	0	0.367	90	0.000199343	3.81036	0.961896	0.0172925	0.0112046
Sample 12	Single	Twist	83134262	20458779	24.6093	5884362	479990	97.7433	0.135581	0.851191	116.221	42.97	0.0236	1.64	0.43	0.03	0	0	0.513	110	0.000229171	10.7653	0.892347	0.0167157	0.011405
Sample 13	N/A	Shotgun	34441082	1538725	4.4677	1443476	95249	22.8828	61.763	0.276556	90.007	43.29	0.0025	0.25	0	0	0	0	0.0978937	34	0.000356959	14.4817	0.855183	0.01646	0.0178
Sample 13	Single	Tweap	89769940	5448982	6.06994	5116193	332789	91.6619	4.53958	0.370713	104.038	43.26	0.0113	1.01	0.07	0	0	0	0.384	92	0.000276451	3.66479	0.963352	0.0255819	0.0203134
Sample 13	Single	Twist	75639709	6364352	8.41404	4374092	739367	91.4501	3.81522	0.634574	115.334	43.44	0.0143	1.13	0.18	0.01	0	0	0.537	119	0.000160948	3.11088	0.968891	0.0247892	0.0192754
Sample 3	N/A	Shotgun	25893006	1261998	4.8739	336986	925012	26.0717	1.21604	3.57244	74	40.35	0.0185	1.84	0.02	0	0	0	0.647655	231	0.000249726	11.7419	0.882581	0.47088	0.47044
Sample 14-l1p1	Multi	Tweap	35179716	3285242	9.33846	2384635	900607	74.7158	3.32455	2.56002	99	42.86	0.0487	4.58	0.24	0	0	0	1.5	335	0.000371971	4.68768	0.953123	0.110188	0.107991
Sample 14-l1p1	Multi	Twist	23785748	5113459	21.498	2168767	493059	88.5992	0.543094	3.10845	117	42.95	0.0598	5.23	0.53	0.01	0	0	2.23	392	0.000795037	5.87091	0.941291	0.0854349	0.0804801
Sample 14-l1p2	Multi	Tweap	18890043	1753667	9.28355	1190184	563483	69.4103	3.77355	2.98296	97	42.88	0.0371	3.55	0.14	0	0	0	0.95	216	0.00038333	4.8707	0.951293	0.102486	0.104289
Sample 14-l1p2	Multi	Twist	12953490	2661826	20.5491	4379447	966099	84.8689	0.663209	3.80638	116	43.2	0.0485	4.41	0.34	0.01	0	0	1.45	262	0.000271194	6.458	0.93542	0.0788004	0.0785089
Sample 14-l2-1	Multi	Tweap	24053897	2534189	10.5355	1672585	861604	69.7416	1.72032	3.58197	96	42.68	0.0707	6.66	0.36	0	0	0	1.52	356	0.000413183	6.06761	0.939324	0.111559	0.112337
Sample 14-l2p1	Multi	Twist	24450734	5345546	21.8625	4381814	957269	85.7821	0.345945	3.95121	112	42.92	0.0888	7.86	0.77	0.03	0	0	3.15	580	0.00060589	5.08805	0.94912	0.0922865	0.0903449
Sample 14-l2p2	Multi	Tweap	32773936	3547831	10.8252	2488458	1059373	74.1908	1.51075	3.23236	98	42.85	0.077	7.18	0.45	0	0	0	1.94	401	0.000378526	5.6754	0.943246	0.112699	0.111509
Sample 14-l2p2	Multi	Twist	23372326	5339083	22.8436	4381814	957269	85.8984	0.324339	4.09574	113	43.03	0.0885	7.8	0.8	0.01	0	0	3.03	555	0.000579774	5.08821	0.949118	0.0911031	0.0900748
Sample 14-M	Final	Tweap	171674142	24467384	14.2522	21082317	3385067	71.99	2.58	1.9718	97.3491	42.81	0.2336	18.1	4.24	0.03	0	0	7.5139	1308	0.000386403	24.4612	0.755388	0.1092	0.109
Sample 14-M	Final	Twist	162685954	26033012	16.002	22877218	3155794	86.29	0.47	1.93981	114.46	43.01	0.2855	19.95	6.22	0.16	0	0	12.0392	1789	0.000566894	19.5711	0.804289	0.0869	0.0849
Sample 12	N/A	Shotgun	48131293	2582261	5.36504	2084596	497665	77.1389	2.7923	1.03397	105.641	43.56	0.0136	1.32	0.04	0	0	0	0.357475	84	0.000168788	3.69045	0.963095	0.0162	0.01386
Sample 2	Single	Tweap	151173843	82788183	54.7636	31348417	51439766	39.3134	0.103255	34.0269	82	41.15	7.2637	93.51	91.21	72.72	27.72	6.01	41.45	12732	0.000247513	0.22655	0.997734	0.373836	0.373962
Sample 2	Single	Twist	64479918	33256553	51.5766	4702097	9644436	24.9616	0.0682549	39.1424	86	40.63	5.0898	91.58	85.28	93	10.93	1.39	23.45	6552	0.000679355	0.30013	0.996999	0.38451	0.383056
Sample 11	N/A	Shotgun	29505913	1962121	6.64992	1656527	305594	82.377	2.54223	1.0357	112.906	46.2	0.0082	0.79	0.02	0	0	0	0.181665	35	0.000114531	4.2226	0.957774	0.02312	0.01952
Sample 3	Single	Tweap	65104426	14135144	21.7115	4817403	9317741	36.0476	0.271248	14.312	77	40.32	1.2861	67.95	35.65	2.15	0.01	0	7.47	2520	0.000270452	4.30508	0.956949	0.458559	0.458106
Sample 3	Single	Twist	63798028	14346533	22.4874	1323810	739313	34.8933	0.136515	15.1171	82	39.87	1.7595	77.51	49.08	5.78	0.04	0	7.08	2243	0.0030339	4.10965	0.958904	0.470199	0.471342
Sample 6	N/A	Shotgun	12049421	1070653	8.88551	251502	819151	23.6709	1.12361	6.79826	67	39.99	0.0147	1.46	0.01	0	0	0	0.336653	156	0.000190441	7.43367	0.925663	0.48614	0.48501
Sample 4	Single	Tweap	24933113	774102	3.10471	336711	437391	45.6834	7.50711	1.75426	56	42.27	0.0213	2.09	0.04	0	0	0	0.29	176	0.000402386	19.1781	0.808219	0.493039	0.493443
Sample 4	Single	Twist	66812869	2063123	3.08791	23274424	16983606	74.0988	3.46911	1.10654	57	42.41	0.0285	2.75	0.08	0	0	0	0.597	328	1.93127e-05	5.08449	0.949155	0.498986	0.494037
Sample 9	N/A	Shotgun	13408632	1549320	11.5546	422281	1127039	25.6802	1.93661	8.40532	71	41.14	0.0237	2.34	0.03	0	0	0	1.3719	445	0.00039484	4.49808	0.955019	0.3751	0.37591
Sample 5	Single	Tweap	70817522	24683503	34.8551	17492628	7190875	72.8424	0.0280568	10.1541	86.1894	39.26	1.0566	59.27	28.57	1.39	0	0	15.4979	4518	0.000628296	N/A	N/A	0.441864	0.441422
Sample 5	Single	Twist	79659288	40258030	50.5378	6335868	12779152	61.2552	0.0209379	21.3203	90.5417	39.45	2.8458	86.19	70.2	20.33	0.66	0.01	49.603	13841	0.00108309	N/A	N/A	0.451224	0.449463
Sample 5	N/A	Shotgun	11106711	1773885	15.9713	452529	1321356	26.7562	0.184937	11.8969	84	39.2	0.0302	2.96	0.06	0	0	0	1.40576	401	0.000303476	3.46115	0.965388	0.45805	0.4564
Sample 6	Single	Tweap	137319629	39677614	28.8943	22283831	17393783	61.9043	0.190797	12.6666	73	40.42	1.6791	76.89	47.31	4.74	0.03	0	9.19	3412	0.000196162	3.13051	0.968695	0.474078	0.473235
Sample 6	Single	Twist	75480735	19115020	25.3244	18687284	45070439	35.4725	0.289086	16.9303	74	39.98	1.509	73.13	42.32	3.58	0.02	0	6.94	2477	5.49584e-05	3.71805	0.96282	0.479709	0.480036
Sample 10	N/A	Shotgun	26937199	5178793	19.2254	1569527	3609266	28.8396	2.1189	13.3988	63	40.93	0.0652	6.29	0.22	0	0	0	7.86547	3412	0.000945345	5.06	0.949125	0.3345	0.33429
Sample 7	Single	Tweap	115692385	76437178	66.0693	24486539	51950639	32.0724	0.160021	44.9041	78	40.72	6.9514	98.55	95.12	71.14	23.19	4.13	30.83	11045	0.000212606	0.23364	0.997664	0.442968	0.443007
Sample 7	Single	Twist	99360124	63757723	64.1683	926873	241658	30.3333	0.106494	45.3607	71	40.55	7.2994	98.58	95.47	73.45	26.38	5.39	24.97	8252	0.0341474	0.33559	0.996644	0.452409	0.45282
Sample 2	N/A	Shotgun	31136993	7237578	23.2443	1929062	5308516	27.0346	0.357499	17.0489	78	41.21	0.1157	10.83	0.7	0	0	0	7.02281	2122	0.000399735	0.86309	0.991369	0.3798	0.38049
Sample 8	Single	Tweap	41926393	644179	1.53645	437681	206498	55.8547	9.24642	0.492525	116	44.13	0.0206	1.98	0.06	0	0	0	1.04	191	0.000924948	7.63214	0.923679	0.0194307	0.0164835
Sample 8	Single	Twist	54058331	1168531	2.16161	20691877	12929145	73.9635	5.16154	0.447032	123	43.85	0.0266	2.42	0.17	0	0	0	1.24	210	1.62424e-05	5.6752	0.943248	0.0198413	0.0190811
Sample 7	N/A	Shotgun	32969385	13746432	41.6945	3611220	10135212	25.9308	0.485686	30.7413	69	40.56	0.2047	18.36	1.94	0	0	0	7.16163	2708	0.000267187	1.61817	0.983818	0.46045	0.45798
Sample 9	Single	Tweap	70196498	25705483	36.6193	12261615	13443868	51.6935	0.578723	19.1518	75.7009	41.07	1.5094	75.22	43.43	2.75	0.01	0	29.76	10311	0.000766967	1.20965	0.987904	0.369127	0.369028
Sample 9	Single	Twist	89802838	33621022	37.4387	26587498	12769791	66.592	0.227506	14.3973	81.1675	41.2	1.7578	80.04	50.81	4.53	0.02	0	41.662	13343	0.00104489	0.62767	0.993723	0.374467	0.373543

### Sheet: E
(B) Number of SNPs and Enrichment factor (raw count).
* - The number of SNPs was calculated for the original shotgun sequenced library prior to multiplex pooling. The number of SNPs was calculated after merging the respective liberies/PCRs.
	no. of SNPs (trimmed end, Twist 'Ancient Human DNA'/'1350k' panel)								no of SNPs (trimmed end, '1240k' panel)					no of SNPs (trimmed end, 'HO' panel)
Sample ID	Shotgun sequencing	Twist Capture	Tweap Capture	read-based SNP discovery	Capture sensitivity Twist Capture	Capture sensitivity Tweap Capture	Enrichment factor (SNPs-based) Twist	Enrichment factor (SNPs-based) Tweap	Shotgun sequencing	Twist Capture	Tweap Capture	Enrichment factor (SNPs-based) Tweap	Enrichment factor (SNPs-based) Twist	Shotgun sequencing	Twist Capture	Tweap Capture	Enrichment factor (SNPs-based) Tweap	Enrichment factor (SNPs-based) Twist
Sample 1*	1255	5503	5075	0.0927891	0.406867	0.375223	4.38486	4.04382	1194	5172	4784	4.33166	4.0067	606	2573	2379	4.24587	3.92574
Sample 2	107402	1202841	1243364	7.94083	88.9327	91.9288	11.1994	11.5767	101619	1139656	1176740	11.215	11.5799	48759	555099	573319	11.3845	11.7582
Sample 3	17501	922787	780425	1.29395	68.2268	57.7012	52.7277	44.5932	16205	850170	719268	52.4634	44.3856	7676	408336	348123	53.1965	45.3521
Sample 4	730	21487	16726	0.053973	1.58865	1.23665	29.4342	22.9123	697	20394	15907	29.2597	22.8221	355	10077	7843	28.3859	22.093
Sample 5	29582	1086218	693179	2.18716	80.3101	51.2506	36.7189	23.4325	28093	1030690	658644	36.6885	23.4451	13157	498220	314080	37.8673	23.8717
Sample 6	13232	830171	880964	0.978315	61.3792	65.1346	62.7396	66.5783	12270	766502	813075	62.4696	66.2653	5909	368396	392980	62.3449	66.5053
Sample 7	174520	1306065	1300810	12.9032	96.5647	96.1761	7.48376	7.45364	161635	1192722	1188015	7.37911	7.34999	77989	571760	569715	7.33129	7.30507
Sample 8	602	26337	21846	0.0445092	1.94724	1.6152	43.7492	36.289	569	24975	20714	43.8928	36.4042	264	12284	10284	46.5303	38.9545
Sample 9	21996	935221	860493	1.62629	69.1461	63.621	42.5178	39.1204	20379	863350	794302	42.3647	38.9765	9765	417421	384069	42.7466	39.3312
Sample 10	57172	680250	680046	4.22704	50.2947	50.2796	11.8983	11.8947	52978	629578	628808	11.8838	11.8692	25543	304281	303038	11.9125	11.8638
Sample 11*	8749	31161	28431	0.646862	2.30391	2.10206	3.56166	3.24963	8275	29470	26905	3.56133	3.25136	4186	14804	13511	3.53655	3.22766
Sample 12	14260	17741	16213	1.05432	1.31169	1.19872	1.24411	1.13696	13519	16821	15359	1.24425	1.1361	6660	8250	7566	1.23874	1.13604
Sample 13	2586	12091	10725	0.191197	0.893955	0.792959	4.67556	4.14733	2459	11451	10170	4.65677	4.13583	1204	5612	5015	4.66113	4.16528
Sample 14*	5599	216066	192154	0.413965	15.975	14.207	38.5901	34.3193	5317	204830	182184	38.5236	34.2644	2565	99465	88606	38.7778	34.5442

### Sheet: F
(B) Number of SNPs and Enrichment factor (read normalisation).
* - The number of SNPs was calculated for the original shotgun sequenced library prior to multiplex pooling. The number of SNPs was calculated after merging the respective liberies/PCRs.
	no. of SNPs (trimmed end, Twist 'Ancient Human DNA'/'1350k' panel)
Sample ID	Twist capture SNPs	number of reads on target	reads after trimming + merged	fraction[on target] Twist	Tweap capture SNPs	number of reads on target	reads after trimming + merged	fraction[on target] Tweap	Enrichment factor [nuclear] Twist Capture	Enrichment factor [nuclear] Tweap Capture	Difference (Twist-Tweap)
Sample 1*	5503	9183	109135533	8.41431e-05	5075	7099	77313900	9.18205e-05	0.00216864	0.00236651	-0.000197871
Sample 10	680250	1358309	74396572	0.0182577	680046	1370247	130298383	0.0105162	0.470559	0.271037	0.199522
Sample 11*	31161	55844	127674534	0.000437393	28431	41603	125006989	0.000332805	0.011273	0.00857746	0.00269557
Sample 12	17741	29516	83134262	0.00035504	16213	23174	94710150	0.000244683	0.00915052	0.00630627	0.00284425
Sample 13	12091	17357	75639709	0.000229469	10725	13745	89769940	0.000153114	0.00591416	0.00394623	0.00196793
Sample 14*	216066	362579	162685954	0.00222871	192154	296458	171674142	0.00172686	0.0574409	0.0445068	0.012934
Sample 2	1202841	6427634	64479918	0.0996843	1243364	9207149	151173843	0.0609044	2.56918	1.5697	0.999482
Sample 3	922787	2192264	63798028	0.0343626	780425	1598016	65104426	0.0245454	0.885633	0.632614	0.253019
Sample 4	21487	34920	66812869	0.000522654	16726	26379	24933113	0.00105799	0.0134705	0.0272678	-0.0137973
Sample 5	1086218	3602761	79659288	0.0452271	693179	1325646	70817522	0.0187192	1.16565	0.482453	0.683195
Sample 6	830171	1882221	75480735	0.0249364	880964	2093298	137319629	0.015244	0.642692	0.392886	0.249806
Sample 7	1306065	9038472	99360124	0.0909668	1300810	8617879	115692385	0.0744896	2.34451	1.91983	0.42467
Sample 8	26337	33771	54058331	0.000624714	21846	26112	41926393	0.000622806	0.0161009	0.0160517	4.91827e-05
Sample 9	935221	2216220	89802838	0.0246787	860493	1898515	70196498	0.0270457	0.63605	0.697055	-0.061005
